# Shifting from fear to safety through deconditioning-update: a novel approach to attenuate fear memories

**DOI:** 10.1101/605196

**Authors:** Bruno Popik, Felippe E. Amorim, Olavo B. Amaral, Lucas de Oliveira Alvares

## Abstract

Aversive memories are at the heart of psychiatric disorders such as phobias and post-traumatic stress disorder (PTSD). Here, we present a new behavioral approach in rats that robustly attenuates aversive memories. This method consists of “deconditioning” animals previously trained to associate a tone with a strong footshock by replacing it with a much weaker one during memory retrieval. Our results indicate that deconditioning-update is more effective than traditional extinction in reducing fear responses; moreover, such effects are long lasting and resistant to renewal and spontaneous recovery. Remarkably, this strategy overcame important boundary conditions for memory updating, such as remote or very strong traumatic memories. The same beneficial effect was found in other types of fear-related memories. Deconditioning was mediated by L-type voltage-gated calcium channels and is consistent with computational accounts of mismatch-induced memory updating. Our results suggest that shifting from fear to safety through deconditioning-update is a promising approach to attenuate traumatic memories.
