## Supplementary material for "Shifting from fear to safety through deconditioning-update: a novel approach to attenuate fear memories": raw data

### Sheet: Figure 1
		Fig. 1B - Reactivations
			Day 3
No Footshock							Footshock
Rat	Tone 1	Tone 2	Tone 3		%		Rat	Tone 1	Tone 2	Tone 3		%
cx1-R2	28	30	30		97.7778		cx1-R4	27	27	30		93.3333
cx2-R3	30	30	30		100		cx2-R2	28	29	30		96.6667
cx3-R1	30	30	30		100		cx3-R5	29	29	30		97.7778
cx4-R4	26	30	30		95.5556		cx4-R2	25	30	30		94.4444
cx5-R5	28	30	30		97.7778		cx6-R4	28	27	30		94.4444
cx6-R3	30	30	30		100		cx7-R4	15	30	30		83.3333
cx7-R1	30	30	30		100
			Day 4
No Footshock							Footshock
Rat	Tone 1	Tone 2	Tone 3		%		Rat	Tone 1	Tone 2	Tone 3		%
cx1-R2	27	30	30		96.6667		cx1-R4	25	29	26		88.8889
cx2-R3	27	30	29		95.5556		cx2-R2	27	24	29		88.8889
cx3-R1	29	29	30		97.7778		cx3-R5	13	30	27		77.7778
cx4-R4	22	30	30		91.1111		cx4-R2	22	30	29		90
cx5-R5	29	30	30		98.8889		cx6-R4	29	29	30		97.7778
cx6-R3	27	30	30		96.6667		cx7-R4	26	30	30		95.5556
cx7-R1	18	30	30		86.6667
			Day 5
No Footshock							Footshock
Rat	Tone 1	Tone 2	Tone 3		%		Rat	Tone 1	Tone 2	Tone 3		%
cx1-R2	23	30	30		92.2222		cx1-R4	15	10	4		32.2222
cx2-R3	28	25	28		90		cx2-R2	17	19	7		47.7778
cx3-R1	18	28	29		83.3333		cx3-R5	16	24	20		66.6667
cx4-R4	25	29	27		90		cx4-R2	13	27	4		48.8889
cx5-R5	19	23	26		75.5556		cx6-R4	24	24	15		70
cx6-R3	27	29	30		95.5556		cx7-R4	22	29	21		80
cx7-R1	25	28	30		92.2222
			Day 6
No Footshock							Footshock
Rat	Tone 1	Tone 2	Tone 3		%		Rat	Tone 1	Tone 2	Tone 3		%
cx1-R2	28	28	28		93.3333		cx1-R4	2	0	1		3.33333
cx2-R3	26	17	16		65.5556		cx2-R2	7	13	13		36.6667
cx3-R1	26	28	24		86.6667		cx3-R5	6	11	13		33.3333
cx4-R4	18	23	10		56.6667		cx4-R2	7	0	0		7.77778
cx5-R5	3	4	0		7.77778		cx6-R4	14	6	0		22.2222
cx6-R3	25	29	7		67.7778		cx7-R4	21	22	1		48.8889
cx7-R1	27	26	26		87.7778
		Fig. 1C - Test
			Test
Control							Footshock							No Footshock
Rat	Tone 1	Tone 2	Tone 3		%		Rat	Tone 1	Tone 2	Tone 3		%		Rat	Tone 1	Tone 2	Tone 3		%
cx1-R1	29	28	28		94.4444		cx1-R4	19	16	0		38.8889		cx1-R2	28	26	21		83.3333
cx2-R5	27	29	29		94.4444		cx2-R2	25	24	23		80		cx2-R3	29	28	8		72.2222
cx3-R4	25	30	29		93.3333		cx3-R5	0	0	0		0		cx3-R1	23	28	28		87.7778
cx4-R3	26	30	30		95.5556		cx4-R2	1	3	0		4.44444		cx4-R4	25	27	20		80
cx5-R1	24	28	30		91.1111		cx6-R4	5	0	0		5.55556		cx5-R5	8	13	6		30
cx6-R2	29	30	30		98.8889		cx7-R4	16	1	0		18.8889		cx6-R3	21	27	30		86.6667
cx7-R2	27	28	30		94.4444									cx7-R1	25	26	18		76.6667
		Fig. 1D - Renewal
			Renewal
Control							Footshock							No Footshock
Rat	Tone 1	Tone 2	Tone 3		%		Rat	Tone 1	Tone 2	Tone 3		%		Rat	Tone 1	Tone 2	Tone 3		%
cx1-R1	25	30	26		90		cx1-R4	19	7	0		28.8889		cx1-R2	26	29	30		94.4444
cx2-R5	29	28	27		93.3333		cx2-R2	0	4	0		4.44444		cx2-R3	25	5	9		43.3333
cx3-R4	27	30	30		96.6667		cx3-R5	1	0	0		1.11111		cx3-R1	27	24	23		82.2222
cx4-R3	19	30	30		87.7778		cx4-R2	2	0	3		5.55556		cx4-R4	17	8	0		27.7778
cx5-R1	28	30	30		97.7778		cx6-R4	0	0	0		0		cx5-R5	17	11	4		35.5556
cx6-R2	30	28	28		95.5556		cx7-R4	15	2	0		18.8889		cx6-R3	25	28	27		88.8889
cx7-R2	27	28	30		94.4444									cx7-R1	27	27	29		92.2222
		Fig. 1E - Spontaneous Recovery
			Spontaneous Recovery
Control							Footshock							No Footshock
Rat	Tone 1	Tone 2	Tone 3		%		Rat	Tone 1	Tone 2	Tone 3		%		Rat	Tone 1	Tone 2	Tone 3		%
cx1-R1	12	30	20		68.8889		cx1-R4	9	6	0		16.6667		cx1-R2	25	27	23		83.3333
cx2-R5	16	17	5		42.2222		cx2-R2	13	9	0		24.4444		cx2-R3	21	2	0		25.5556
cx3-R4	16	25	28		76.6667		cx3-R5	2	1	0		3.33333		cx3-R1	22	27	10		65.5556
cx4-R3	18	29	29		84.4444		cx4-R2	8	2	0		11.1111		cx4-R4	21	21	15		63.3333
cx5-R1	25	27	28		88.8889		cx6-R4	2	1	0		3.33333		cx5-R5	17	5	8		33.3333
cx6-R2	19	27	25		78.8889		cx7-R4	18	16	0		37.7778		cx6-R3	22	15	8		50
cx7-R2	28	30	27		94.4444									cx7-R1	22	28	28		86.6667
		Fig. 1G - Reactivations
			Day 3
No Footshock							Footshock
Rat	Tone 1	Tone 2	Tone 3		%		Rat	Tone 1	Tone 2	Tone 3		%
cx99-R2	28	29	30		96.6667		cx99-R1	29	20	27		84.4444
cx99-R3	22	29	30		90		cx100-R1	26	16	26		75.5556
cx100-R3	10	30	30		77.7778		cx100-R2	21	22	28		78.8889
cx101-R1	24	30	30		93.3333		cx101-R2	28	30	28		95.5556
cx101-R5	24	25	27		84.4444		cx101-R4	14	27	30		78.8889
cx102-R2	25	29	30		93.3333		cx102-R1	20	29	28		85.5556
cx102-R4	28	27	26		90		cx102-R5	26	22	26		82.2222
			Day 4
No Footshock							Footshock
Rat	Tone 1	Tone 2	Tone 3		%		Rat	Tone 1	Tone 2	Tone 3		%
cx99-R2	29	30	30		98.8889		cx99-R1	15	9	16		44.4444
cx99-R3	16	18	26		66.6667		cx100-R1	22	23	17		68.8889
cx100-R3	10	23	16		54.4444		cx100-R2	1	4	6		12.2222
cx101-R1	28	27	29		93.3333		cx101-R2	22	22	23		74.3333
cx101-R5	19	24	20		70		cx101-R4	17	25	24		73.3333
cx102-R2	15	26	27		75.5556		cx102-R1	8	16	12		40
cx102-R4	20	20	22		68.8889		cx102-R5	8	9	21		42.2222
			Day 5
No Footshock							Footshock
Rat	Tone 1	Tone 2	Tone 3		%		Rat	Tone 1	Tone 2	Tone 3		%
cx99-R2	22	27	28		85.5556		cx99-R1	11	18	21		55.5556
cx99-R3	26	21	13		66.6667		cx100-R1	19	19	12		55.5556
cx100-R3	11	8	24		47.7778		cx100-R2	0	2	2		4.44444
cx101-R1	24	26	27		85.5556		cx101-R2	15	22	10		52.2222
cx101-R5	14	3	4		23.3333		cx101-R4	12	8	7		30
cx102-R2	15	23	3		45.5556		cx102-R1	0	0	0		0
cx102-R4	14	12	10		40		cx102-R5	9	8	2		21.1111
			Day 6
No Footshock							Footshock
Rat	Tone 1	Tone 2	Tone 3		%		Rat	Tone 1	Tone 2	Tone 3		%
cx99-R2	23	23	23		76.6667		cx99-R1	13	12	4		32.2222
cx99-R3	14	22	5		45.5556		cx100-R1	22	20	15		63.3333
cx100-R3	5	6	0		12.2222		cx100-R2	2	4	3		10
cx101-R1	16	26	24		73.3333		cx101-R2	20	19	16		61.1111
cx101-R5	2	0	1		3.33333		cx101-R4	11	3	9		25.5556
cx102-R2	12	21	20		58.8889		cx102-R1	1	0	0		1.11111
cx102-R4	10	10	3		25.5556		cx102-R5	2	2	2		6.66667
		Fig. 1H - Test
			Test
Control							Footshock							No Footshock
Rat	Tone 1	Tone 2	Tone 3		%		Rat	Tone 1	Tone 2	Tone 3		%		Rat	Tone 1	Tone 2	Tone 3		%
cx99-R4	29	27	29		94.4444		cx99-R1	14	12	10		40		cx99-R2	29	29	28		95.5556
cx99-R5	21	30	30		90		cx100-R1	20	20	7		52.2222		cx99-R3	18	22	2		46.6667
cx100-R4	30	29	30		98.8889		cx100-R2	4	0	0		4.44444		cx100-R3	7	10	2		21.1111
cx100-R5	30	30	30		100		cx101-R2	20	10	5		38.8889		cx101-R1	28	30	27		94.4444
cx101-R3	29	30	29		97.7778		cx101-R4	2	1	0		3.33333		cx101-R5	4	1	4		10
cx102-R3	30	30	30		100		cx102-R1	0	0	0		0		cx102-R2	23	20	5		53.3333
							cx102-R5	4	0	0		4.44444		cx102-R4	19	13	7		43.3333
		Fig. 1I - Renewal
			Renewal
Control							Footshock							No Footshock
Rat	Tone 1	Tone 2	Tone 3		%		Rat	Tone 1	Tone 2	Tone 3		%		Rat	Tone 1	Tone 2	Tone 3		%
cx99-R4	30	30	30		100		cx99-R1	6	1	0		7.77778		cx99-R2	29	30	28		96.6667
cx99-R5	29	30	30		98.8889		cx100-R1	10	8	4		24.4444		cx99-R3	21	20	19		66.6667
cx100-R4	28	30	28		95.5556		cx100-R2	1	1	0		2.22222		cx100-R3	15	20	15		55.5556
cx100-R5	29	29	30		97.7778		cx101-R2	14	7	0		23.3333		cx101-R1	29	30	30		98.8889
cx101-R3	29	30	30		98.8889		cx101-R4	17	10	0		30		cx101-R5	11	15	4		33.3333
cx102-R3	28	30	30		97.7778		cx102-R1	0	0	0		0		cx102-R2	15	30	13		64.4444
							cx102-R5	0	0	4		4.44444		cx102-R4	12	9	17		42.2222
		Fig. 1J - Spontaneous Recovery
			Spontaneous Recovery
Control							Footshock							No Footshock
Rat	Tone 1	Tone 2	Tone 3		%		Rat	Tone 1	Tone 2	Tone 3		%		Rat	Tone 1	Tone 2	Tone 3		%
cx99-R4	23	30	26		87.7778		cx99-R1	16	4	0		22.2222		cx99-R2	29	29	29		96.6667
cx99-R5	26	30	28		93.3333		cx100-R1	9	1	6		17.7778		cx99-R3	27	24	15		73.3333
cx100-R4	26	28	24		86.6667		cx100-R2	10	0	0		11.1111		cx100-R3	14	12	10		40
cx100-R5	27	30	30		96.6667		cx101-R2	10	1	2		14.4444		cx101-R1	27	29	30		95.5556
cx101-R3	27	26	30		92.2222		cx101-R4	1	0	0		1.11111		cx101-R5	27	0	7		37.7778
cx102-R3	29	29	29		96.6667		cx102-R1	14	0	0		15.5556		cx102-R2	13	14	10		41.1111
							cx102-R5	7	5	0		13.3333		cx102-R4	29	22	19		77.7778
		Fig. 1K - Retraining
			Retraining
Control							Footshock							No Footshock
Rat	Tone 1	Tone 2	Tone 3		%		Rat	Tone 1	Tone 2	Tone 3		%		Rat	Tone 1	Tone 2	Tone 3		%
cx99-R4	28	22	30		88.8889		cx99-R1	12	12	8		35.5556		cx99-R2	21	26	27		82.2222
cx99-R5	27	27	30		93.3333		cx100-R1	7	15	7		32.2222		cx99-R3	18	22	28		75.5556
cx100-R4	28	28	20		84.4444		cx100-R2	5	9	9		25.5556		cx100-R3	10	17	20		52.2222
cx100-R5	29	30	30		98.8889		cx101-R2	17	16	6		43.3333		cx101-R1	18	26	21		72.2222
cx101-R3	27	28	30		94.4444		cx101-R4	7	10	1		20		cx101-R5	15	13	17		50
cx102-R3	27	30	21		87.7778		cx102-R1	17	20	18		61.1111		cx102-R2	21	29	29		87.7778
							cx102-R5	4	0	14		20		cx102-R4	29	30	30		98.8889

### Sheet: Figure 2
		Fig. 2B - Reactivations
			Day 41
No Footshock							Footshock
Rat	Tone 1	Tone 2	Tone 3		%		Rat	Tone 1	Tone 2	Tone 3		%
cx1-R2	30	30	30		100		cx1-R3	28	24	29		90
cx1-R5	20	30	30		88.8889		cx2-R5	29	30	29		97.7778
cx2-R3	30	30	30		100		cx3-R2	30	30	30		100
cx3-R1	30	30	30		100		cx3-R4	29	30	30		98.8889
cx3-R5	29	29	30		97.7778		cx4-R1	29	30	30		98.8889
cx4-R2	29	30	30		98.8889		cx4-R4	28	30	29		96.6667
cx4-R5	30	30	30		100
			Day 42
No Footshock							Footshock
Rat	Tone 1	Tone 2	Tone 3		%		Rat	Tone 1	Tone 2	Tone 3		%
cx1-R2	28	30	29		96.6667		cx1-R3	23	22	29		82.2222
cx1-R5	26	30	30		95.5556		cx2-R5	25	28	28		90
cx2-R3	28	30	30		97.7778		cx3-R2	10	30	29		76.6667
cx3-R1	27	30	30		96.6667		cx3-R4	23	20	23		73.3333
cx3-R5	17	28	30		83.3333		cx4-R1	22	22	30		82.2222
cx4-R2	23	30	28		90		cx4-R4	20	28	28		84.4444
cx4-R5	28	12	13		58.8889
			Day 43
No Footshock							Footshock
Rat	Tone 1	Tone 2	Tone 3		%		Rat	Tone 1	Tone 2	Tone 3		%
cx1-R2	26	29	28		92.2222		cx1-R3	23	19	12		60
cx1-R5	27	17	28		80		cx2-R5	19	7	14		44.4444
cx2-R3	28	30	29		96.6667		cx3-R2	19	19	13		56.6667
cx3-R1	28	30	29		96.6667		cx3-R4	16	13	12		45.5556
cx3-R5	25	30	19		82.2222		cx4-R1	16	15	27		64.4444
cx4-R2	22	10	11		47.7778		cx4-R4	15	19	24		64.4444
cx4-R5	22	28	27		85.5556
			Day 44
No Footshock							Footshock
Rat	Tone 1	Tone 2	Tone 3		%		Rat	Tone 1	Tone 2	Tone 3		%
cx1-R2	28	29	30		96.6667		cx1-R3	13	8	15		40
cx1-R5	22	18	23		70		cx2-R5	19	19	18		62.2222
cx2-R3	28	30	30		97.7778		cx3-R2	17	24	15		62.2222
cx3-R1	27	30	30		96.6667		cx3-R4	9	9	9		30
cx3-R5	29	17	24		77.7778		cx4-R1	11	27	30		75.5556
cx4-R2	27	22	13		68.8889		cx4-R4	23	16	12		56.6667
cx4-R5	28	14	16		64.4444
		Fig. 2C - Test
			Test
Control							Footshock							No Footshock
Rat	Tone 1	Tone 2	Tone 3		%		Rat	Tone 1	Tone 2	Tone 3		%		Rat	Tone 1	Tone 2	Tone 3		%
cx1-R1	29	29	30		97.7778		cx1-R3	4	10	3		18.8889		cx1-R2	12	28	30		77.7778
cx1-R4	30	30	30		100		cx2-R5	25	22	17		71.1111		cx1-R5	22	2	1		27.7778
cx2-R2	29	29	29		96.6667		cx3-R2	6	0	2		8.88889		cx2-R3	20	23	5		53.3333
cx3-R3	30	30	30		100		cx3-R4	5	22	3		33.3333		cx3-R1	23	19	26		75.5556
cx4-R3	30	30	30		100		cx4-R1	9	26	21		62.2222		cx3-R5	1	3	5		10
							cx4-R4	6	17	2		27.7778		cx4-R2	9	0	1		11.1111
														cx4-R5	3	0	3		6.66667
		Fig. 2D - Renewal
			Renewal
Control							Footshock							No Footshock
Rat	Tone 1	Tone 2	Tone 3		%		Rat	Tone 1	Tone 2	Tone 3		%		Rat	Tone 1	Tone 2	Tone 3		%
cx1-R1	29	30	30		98.8889		cx1-R3	8	7	12		30		cx1-R2	27	30	30		96.6667
cx1-R4	29	30	30		98.8889		cx2-R5	2	5	0		7.77778		cx1-R5	20	17	10		52.2222
cx2-R2	29	30	30		98.8889		cx3-R2	5	14	1		22.2222		cx2-R3	23	26	19		75.5556
cx3-R3	30	28	29		96.6667		cx3-R4	0	0	0		0		cx3-R1	23	28	30		90
cx4-R3	27	29	30		95.5556		cx4-R1	7	10	1		20		cx3-R5	3	4	10		18.8889
							cx4-R4	6	1	0		7.77778		cx4-R2	7	27	19		58.8889
														cx4-R5	8	19	29		62.2222
		Fig. 2E - Spontaneous Recovery
			Spontaneous Recovery
Control							Footshock							No Footshock
Rat	Tone 1	Tone 2	Tone 3		%		Rat	Tone 1	Tone 2	Tone 3		%		Rat	Tone 1	Tone 2	Tone 3		%
cx1-R1	28	20	30		86.6667		cx1-R3	11	0	0		12.2222		cx1-R2	24	30	30		93.3333
cx1-R4	22	29	30		90		cx2-R5	15	3	8		28.8889		cx1-R5	21	19	10		55.5556
cx2-R2	25	30	30		94.4444		cx3-R2	8	4	0		13.3333		cx2-R3	25	28	18		78.8889
cx3-R3	16	29	15		66.6667		cx3-R4	9	3	10		24.4444		cx3-R1	21	26	7		60
cx4-R3	29	30	28		96.6667		cx4-R1	14	15	3		35.5556		cx3-R5	17	7	4		31.1111
							cx4-R4	23	17	12		42.2222		cx4-R2	27	20	18		72.2222
														cx4-R5	16	16	6		57.7778
		Fig. 2G - Reactivations
			Day 3
No Footshock							Footshock
Rat	Tone 1	Tone 2	Tone 3		%		Rat	Tone 1	Tone 2	Tone 3		%
cx163-R1	29	30	30		98.8889		cx163-R2	27	27	29		92.2222
cx164-R2	28	30	30		97.7778		cx164-R3	28	30	30		97.7778
cx165-R3	29	30	30		98.8889		cx164-R4	29	27	30		95.5556
cx165-R4	24	24	30		86.6667		cx165-R1	27	30	28		94.4444
cx166-R1	21	29	30		88.8889		cx166-R2	29	29	29		96.6667
cx167-R2	30	29	29		97.7778		cx166-R3	29	30	30		98.8889
cx167-R4	28	26	29		92.2222		cx167-R1	30	30	29		98.8889
			Day 4
No Footshock							Footshock
Rat	Tone 1	Tone 2	Tone 3		%		Rat	Tone 1	Tone 2	Tone 3		%
cx163-R1	9	12	19		44.4444		cx163-R2	15	11	20		51.1111
cx164-R2	11	27	24		68.8889		cx164-R3	13	20	5		42.2222
cx165-R3	26	27	24		85.5556		cx164-R4	24	25	14		70
cx165-R4	20	20	25		72.2222		cx165-R1	8	16	12		40
cx166-R1	22	21	27		77.7778		cx166-R2	21	18	16		61.1111
cx167-R2	2	15	16		36.6667		cx166-R3	8	26	24		64.4444
cx167-R4	16	11	16		47.7778		cx167-R1	26	27	28		90
			Day 5
No Footshock							Footshock
Rat	Tone 1	Tone 2	Tone 3		%		Rat	Tone 1	Tone 2	Tone 3		%
cx163-R1	23	26	28		85.5556		cx163-R2	25	22	2		54.4444
cx164-R2	25	29	30		93.3333		cx164-R3	14	6	3		25.5556
cx165-R3	30	30	29		98.8889		cx164-R4	18	15	16		54.4444
cx165-R4	29	25	30		93.3333		cx165-R1	8	4	1		14.4444
cx166-R1	22	26	29		85.5556		cx166-R2	20	23	17		66.6667
cx167-R2	9	24	14		52.2222		cx166-R3	18	20	0		42.2222
cx167-R4	19	23	21		70		cx167-R1	25	26	12		70
			Day 6
No Footshock							Footshock
Rat	Tone 1	Tone 2	Tone 3		%		Rat	Tone 1	Tone 2	Tone 3		%
cx163-R1	20	20	28		75.5556		cx163-R2	7	4	1		13.3333
cx164-R2	27	30	29		95.5556		cx164-R3	7	9	3		21.1111
cx165-R3	28	30	30		97.7778		cx164-R4	16	13	11		44.4444
cx165-R4	24	28	22		82.2222		cx165-R1	8	0	9		18.8889
cx166-R1	16	28	19		70		cx166-R2	16	12	14		46.6667
cx167-R2	10	11	12		36.6667		cx166-R3	8	17	8		36.6667
cx167-R4	11	3	11		27.7778		cx167-R1	26	27	29		91.1111
		Fig. 2H - Test
			Test
Control							Footshock							No Footshock
Rat	Tone 1	Tone 2	Tone 3		%		Rat	Tone 1	Tone 2	Tone 3		%		Rat	Tone 1	Tone 2	Tone 3		%
cx163-R3	27	29	29		94.4444		cx163-R2	7	2	8		18.8889		cx163-R1	21	15	23		65.5556
cx163-R4	29	30	30		98.8889		cx164-R3	4	1	0		5.55556		cx164-R2	25	28	28		90
cx164-R1	29	29	30		97.7778		cx164-R4	9	15	8		35.5556		cx165-R3	21	30	20		78.8889
cx165-R2	28	30	30		97.7778		cx165-R1	1	0	0		1.11111		cx165-R4	14	22	22		64.4444
cx166-R4	29	30	29		97.7778		cx166-R2	7	8	10		27.7778		cx166-R1	20	26	11		63.3333
cx167-R3	30	29	30		98.8889		cx166-R3	4	8	3		16.6667		cx167-R2	4	7	10		23.3333
							cx167-R1	17	7	25		54.4444		cx167-R4	11	8	9		31.1111
		Fig. 2I - Renewal
			renewal
Control							Footshock							No Footshock
Rat	Tone 1	Tone 2	Tone 3		%		Rat	Tone 1	Tone 2	Tone 3		%		Rat	Tone 1	Tone 2	Tone 3		%
cx163-R3	8	16	9		36.6667		cx163-R2	5	6	1		13.3333		cx163-R1	24	24	26		82.2222
cx163-R4	28	30	30		97.7778		cx164-R3	1	8	2		12.2222		cx164-R2	27	30	28		94.2222
cx164-R1	29	29	25		92.2222		cx164-R4	14	24	17		61.1111		cx165-R3	22	29	28		87.7778
cx165-R2	29	30	30		98.8889		cx165-R1	2	0	0		2.22222		cx165-R4	23	20	29		80
cx166-R4	27	29	30		95.5556		cx166-R2	6	8	11		27.7778		cx166-R1	25	28	26		87.7778
cx167-R3	30	29	30		98.8889		cx166-R3	4	2	0		6.66667		cx167-R2	12	13	21		51.1111
							cx167-R1	26	27	27		88.8889		cx167-R4	25	23	19		74.4444
		Fig. 2J - Spontaneous Recovery
			Spontaneous Recovery
Control							Footshock							No Footshock
Rat	Tone 1	Tone 2	Tone 3		%		Rat	Tone 1	Tone 2	Tone 3		%		Rat	Tone 1	Tone 2	Tone 3		%
cx163-R3	21	22	24		74.4444		cx163-R2	6	7	5		20		cx163-R1	30	30	30		100
cx163-R4	19	29	24		80		cx164-R3	9	5	3		18.8889		cx164-R2	27	29	30		95.5556
cx164-R1	29	30	29		97.7778		cx164-R4	11	16	18		50		cx165-R3	29	30	30		98.8889
cx165-R2	29	30	30		98.8889		cx165-R1	11	7	9		30		cx165-R4	24	27	27		86.6667
cx166-R4	29	29	21		87.7778		cx166-R2	17	15	13		50		cx166-R1	15	13	25		58.8889
cx167-R3	15	27	29		78.8889		cx166-R3	11	12	0		25.5556		cx167-R2	15	19	5		43.3333
							cx167-R1	26	26	20		80		cx167-R4	26	22	17		72.2222

### Sheet: Figure 3
		Fig. 3B - Reactivations
			Day 3
No Footshock							Footshock
Rat	1st min	2nd min	3rd min		%		Rat	1st min	2nd min	3rd min		%
cx1-R3	48	58	59		92.9167		cx1-R4	40	55	58		85
cx1-R5	18	36	28		50		cx2-R3	37	50	52		77.2222
cx2-R4	48	50	56		88.75		cx2-R5	37	48	52		76.1111
cx3-R1	24	49	58		75.8333		cx3-R2	43	49	46		76.6667
cx3-R3	58	59	60		98.75		cx4-R2	13	54	59		70
cx4-R3	42	60	55		89.1667		cx4-R5	47	47	53		81.6667
cx4-R4	48	44	56		86.25		cx270-R4	30	59	59		82.2222
cx270-R3	17	57	59		73.8889		cx271-R1	3	38	54		52.7778
cx270-R5	19	60	60		77.2222		cx271-R3	7	59	59		69.4444
cx271-R2	19	60	60		77.2222		cx271-R5	6	52	59		65
			Day 4
No Footshock							Footshock
Rat	1st min	2nd min	3rd min		%		Rat	1st min	2nd min	3rd min		%
cx1-R3	40	50	59		82.7778		cx1-R4	22	21	45		48.8889
cx1-R5	24	41	51		64.4444		cx2-R3	45	58	60		90.5556
cx2-R4	57	53	53		90.5556		cx2-R5	26	44	59		71.6667
cx3-R1	28	41	51		66.6667		cx3-R2	31	35	45		61.6667
cx3-R3	57	58	60		97.2222		cx4-R2	27	42	53		67.7778
cx4-R3	28	60	54		78.8889		cx4-R5	40	44	51		75
cx4-R4	31	52	55		76.6667		cx270-R4	17	37	59		62.7778
cx270-R3	20	45	60		69.4444		cx271-R1	0	40	42		45.5556
cx270-R5	40	42	54		75.5556		cx271-R3	0	2	25		15
cx271-R2	37	49	59		45.5556		cx271-R5	0	23	31		30
			Day 5
No Footshock							Footshock
Rat	1st min	2nd min	3rd min		%		Rat	1st min	2nd min	3rd min		%
cx1-R3	36	54	60		83.3333		cx1-R4	2	6	25		18.3333
cx1-R5	13	15	27		30.5556		cx2-R3	27	40	47		63.3333
cx2-R4	39	59	60		87.7778		cx2-R5	26	30	26		45.5556
cx3-R1	36	30	30		53.3333		cx3-R2	28	24	17		38.3333
cx3-R3	57	59	57		96.1111		cx4-R2	30	12	29		39.4444
cx4-R3	35	57	60		84.4444		cx4-R5	34	29	57		66.6667
cx4-R4	25	39	51		63.8889		cx270-R4	0	49	59		60
cx270-R3	0	43	35		43.3333		cx271-R1	9	10	31		27.7778
cx270-R5	5	55	58		65.5556		cx271-R3	5	14	16		19.4444
cx271-R2	14	55	50		66.1111		cx271-R5	0	3	29		17.7778
			Day 6
No Footshock							Footshock
Rat	1st min	2nd min	3rd min		%		Rat	1st min	2nd min	3rd min		%
cx1-R3	5	54	59		65.5556		cx1-R4	5	31	39		41.6667
cx1-R5	13	55	26		52.2222		cx2-R3	29	34	57		66.6667
cx2-R4	28	54	24		58.8889		cx2-R5	0	20	30		27.7778
cx3-R1	15	21	36		40		cx3-R2	1	40	11		28.8889
cx3-R3	37	59	60		86.6667		cx4-R2	1	0	31		17.7778
cx4-R3	48	55	57		88.8889		cx4-R5	0	35	16		28.3333
cx4-R4	18	47	37		56.6667		cx270-R4	0	6	21		15
cx270-R3	0	23	19		23.3333		cx271-R1	0	6	21		15
cx270-R5	0	17	35		28.8889		cx271-R3	0	0	7		3.88889
cx271-R2	0	17	57		41.1111		cx271-R5	0	9	31		22.2222
		Fig. 3C - Test
			Test
Control								Footshock								No Footshock
Rat	1st min	2nd min	3rd min	4th min		%		Rat	1st min	2nd min	3rd min	4th min		%		Rat	1st min	2nd min	3rd min	4th min		%
cx1-R1	38	47	47	58		79.1667		cx1-R4	0	7	14	21		17.5		cx1-R3	13	60	59	60		80
cx2-R1	49	57	55	55		90		cx2-R3	17	57	59	36		70.4167		cx1-R5	3	4	13	2		9.16667
cx2-R2	36	47	49	59		79.5833		cx2-R5	4	0	0	2		2.5		cx2-R4	36	38	53	43		70.8333
cx3-R4	49	58	58	52		90.4167		cx3-R2	1	0	38	38		32.0833		cx3-R1	0	23	35	24		34.1667
cx3-R5	59	60	60	60		99.5833		cx4-R2	0	0	0	15		6.25		cx3-R3	51	60	56	59		94.1667
cx4-R1	30	55	58	59		84.1667		cx4-R5	0	8	30	8		19.1667		cx4-R3	37	42	47	49		72.9167
cx270-R2	12	44	60	58		72.5		cx270-R4	0	0	20	43		26.25		cx4-R4	5	32	36	48		50.4167
cx271-R4	33	55	59	56		84.5833		cx271-R1	0	1	1	6		3.33333		cx270-R3	0	14	14	15		17.9167
								cx271-R3	0	0	0	0		0		cx270-R5	0	2	15	19		15
								cx271-R5	0	0	0	0		0		cx271-R2	10	30	44	32		48.3333
		Fig. 3E - Spontaneous Recovery
			Spontaneous Recovery
Control								Footshock								No Footshock
Rat	1st min	2nd min	3rd min	4th min		%		Rat	1st min	2nd min	3rd min	4th min		%		Rat	1st min	2nd min	3rd min	4th min		%
cx1-R1	31	45	49	40		68.75		cx1-R4	8	2	30	4		18.3333		cx1-R3	46	35	43	21		60.4167
cx2-R1	28	26	26	14		39.1667		cx2-R3	7	11	3	6		11.25		cx1-R5	0	20	27	37		35
cx2-R2	11	42	40	41		55.8333		cx2-R5	15	23	13	5		23.3333		cx2-R4	13	14	27	28		34.1667
cx3-R4	3	7	18	31		24.5833		cx3-R2	7	7	20	28		25.8333		cx3-R1	0	0	1	25		10.8333
cx3-R5	30	42	16	34		50.8333		cx4-R2	0	10	23	9		17.5		cx3-R3	42	45	41	46		72.5
cx4-R1	1	20	42	29		38.3333		cx4-R5	0	24	39	7		29.1667		cx4-R3	40	48	47	52		77.9167
cx270-R2	3	33	48	27		46.25		cx270-R4	0	46	57	55		65.8333		cx4-R4	0	11	41	19		29.5833
cx271-R4	36	60	53	59		86.6667		cx271-R1	5	6	29	16		23.3333		cx270-R3	32	31	50	50		67.9167
								cx271-R3	9	1	10	1		8.75		cx270-R5	33	51	59	35		74.1667
								cx271-R5	0	2	14	25		17.0833		cx271-R2	0	52	57	31		58.3333
		Fig. 3F - Test
		Latency
Control		s		Footshock		s			No Footshock		s
cx37-R2		600		cx37-R3		45			cx37-R1		174
cx38-R1		286		cx38-R2		12			cx37-R4		20
cx38-R4		464		cx59-R1		41			cx38-R3		341
cx59-R3		476		cx59-R4		11			cx59-R2		394
cx60-R2		457		cx60-R3		10			cx60-R1		400
cx61-R2		220		cx61-R1		129			cx60-R4		600
cx62-R1		300		cx61-R4		11			cx61-R3		73
cx63-R1		221		cx62-R3		44			cx62-R2		30
				cx62-R4		52			cx63-R3		14
				cx63-R2		11			cx63-R4		600
		Fig. 3G - Test
		Time in dark compartment
Control		s		Footshock		s			No Footshock		s
cx37-R2		0		cx37-R3		275			cx37-R1		43
cx38-R1		89		cx38-R2		549			cx37-R4		228
cx38-R4		122		cx59-R1		306			cx38-R3		61
cx59-R3		67		cx59-R4		408			cx59-R2		82
cx60-R2		35		cx60-R3		294			cx60-R1		30
cx61-R2		142		cx61-R1		200			cx60-R4		0
cx62-R1		121		cx61-R4		297			cx61-R3		182
cx63-R1		220		cx62-R3		300			cx62-R2		254
				cx62-R4		345			cx63-R3		220
				cx63-R2		305			cx63-R4		0

### Sheet: Figure 4
		Fig. 4B - Extinction Session
	Tone
No Footshock	1	2	3	4	5	6	7	8	9	10	11	12	13	14	15	16	17	18	19	20	21	22	23	24
cx1-R1	22	30	30	22	17	20	26	20	22	7	15	21	11	0	0	0	0	10	2	0	3	0	0	0
cx1-R4	26	29	30	30	30	15	11	14	28	24	14	8	13	7	4	28	11	17	24	18	25	14	0	9
cx2-R2	29	30	30	30	29	30	13	26	10	15	11	10	20	15	27	27	19	26	10	11	1	18	7	5
cx2-R3	25	30	30	21	28	30	21	30	30	17	13	20	11	21	25	24	22	24	14	11	3	8	4	12
cx34-R2	18	30	30	30	30	29	24	23	3	20	5	6	10	16	10	4	18	4	10	10	1	3	0	0
cx35-R1	30	30	30	29	28	29	30	27	22	26	7	18	11	15	3	19	22	15	5	4	0	1	7	0
cx36-R4	26	27	30	27	27	20	2	3	1	0	0	1	0	0	0	1	10	2	0	0	0	0	0	0
Footshock	1	2	3	4	5	6	7	8	9	10	11	12	13	14	15	16	17	18	19	20	21	22	23	24
cx1-R2	21	30	30	30	28	28	29	26	20	27	14	26	21	16	27	23	28	16	28	27	27	25	17	23
cx1-R3	23	27	30	28	22	21	20	27	19	17	26	28	24	24	27	25	20	16	23	21	27	22	23	26
cx2-R1	28	29	30	30	30	27	29	22	30	29	30	30	28	30	28	25	30	28	25	29	30	27	27	28
cx2-R4	30	30	29	30	30	30	30	30	30	30	30	30	29	28	30	29	30	24	28	30	29	29	29	24
cx34-R3	25	30	30	28	29	27	22	26	15	10	13	17	14	19	15	17	12	15	18	12	19	7	0	9
cx35-R4	26	30	30	29	28	28	29	29	30	29	27	20	12	22	27	22	21	17	23	25	18	26	29	29
cx36-R2	18	30	30	15	30	26	30	15	15	22	29	28	29	25	28	29	24	27	29	28	29	20	23	30
No Footshock	T1+T2	T3+T4	T5+T6	T7+T8	T9+T10	T11+T12	T13+T14	T15+T16	T17+T18	T19+T20	T21+T22	T23+T24		Footshock	T1+T2	T3+T4	T5+T6	T7+T8	T9+T10	T11+T12	T13+T14	T15+T16	T17+T18	T19+T20	T21+T22	T23+T24
cx1-R1	86.6667	86.6667	61.6667	76.6667	48.3333	60	18.3333	0	16.6667	3.33333	5	0		cx1-R2	85	100	93.3333	91.6667	78.3333	66.6667	61.6667	83.3333	73.3333	91.6667	86.6667	66.6667
cx1-R4	91.6667	100	75	41.6667	86.6667	36.6667	33.3333	53.3333	46.6667	70	65	15		cx1-R3	83.3333	96.6667	71.6667	78.3333	60	90	80	86.6667	60	73.3333	81.6667	81.6667
cx2-R2	98.3333	100	98.3333	65	41.6667	35	58.3333	90	75	35	31.6667	20		cx2-R1	95	100	95	85	98.3333	100	96.6667	88.3333	96.6667	90	95	91.6667
cx2-R3	91.6667	85	96.6667	85	78.3333	55	53.3333	81.6667	76.6667	41.6667	18.3333	26.6667		cx2-R4	100	98.3333	100	100	100	100	95	98.3333	90	96.6667	96.6667	88.3333
cx34-R2	80	100	98.3333	78.3333	38.3333	18.3333	43.3333	23.3333	36.6667	33.3333	6.66667	0		cx34-R3	91.6667	96.6667	93.3333	80	41.6667	50	55	53.3333	45	50	43.3333	15
cx35-R1	100	98.3333	95	95	80	41.6667	43.3333	36.6667	61.6667	15	1.66667	11.6667		cx35-R4	93.3333	98.3333	93.3333	96.6667	98.3333	78.3333	56.6667	81.6667	63.3333	80	73.3333	96.6667
cx36-R4	88.3333	95	78.3333	8.33333	1.66667	1.66667	0	1.66667	20	0	0	0		cx36-R2	80	75	93.3333	75	61.6667	95	90	95	85	95	81.6667	88.3333
		Fig. 4C - Test
			Test
Control							Footshock							No Footshock
Rat	Tone 1	Tone 2	Tone 3		%		Rat	Tone 1	Tone 2	Tone 3		%		Rat	Tone 1	Tone 2	Tone 3		%
cx34-R1	30	30	30		100		cx1-R2	28	30	27		94.4444		cx1-R1	6	17	5		31.1111
cx34-R4	24	25	26		83.3333		cx1-R3	29	27	25		90		cx1-R4	7	5	6		20
cx35-R2	22	30	30		91.1111		cx2-R1	29	30	25		93.3333		cx2-R2	18	20	4		46.6667
cx35-R3	29	30	29		97.7778		cx2-R4	30	30	29		98.8889		cx2-R3	14	10	0		26.6667
cx36-R1	29	30	30		98.8889		cx34-R3	27	22	18		74.4444		cx34-R2	20	14	4		42.2222
cx36-R3	20	30	27		85.5556		cx35-R4	30	30	26		95.5556		cx35-R1	24	22	8		60
							cx36-R2	27	30	23		88.8889		cx36-R4	0	0	0		0
		Fig. 4D - Renewal
			Renewal
Control							Footshock							No Footshock
Rat	Tone 1	Tone 2	Tone 3		%		Rat	Tone 1	Tone 2	Tone 3		%		Rat	Tone 1	Tone 2	Tone 3		%
cx34-R1	29	30	30		98.8889		cx1-R2	29	30	29		97.7778		cx1-R1	17	14	13		48.8889
cx34-R4	29	30	28		96.6667		cx1-R3	20	10	24		60		cx1-R4	30	28	29		96.6667
cx35-R2	29	30	30		98.8889		cx2-R1	27	29	23		87.7778		cx2-R2	30	27	20		85.5556
cx35-R3	27	30	30		96.6667		cx2-R4	29	26	30		94.4444		cx2-R3	25	28	27		88.8889
cx36-R1	27	30	30		96.6667		cx34-R3	27	29	19		83.3333		cx34-R2	28	24	26		86.6667
cx36-R3	26	30	30		95.5556		cx35-R4	30	30	18		86.6667		cx35-R1	29	30	28		96.6667
							cx36-R2	28	29	26		92.2222		cx36-R4	24	25	17		73.3333
		Fig. 4E - Spontaneous Recovery
			Spontaneous Recovery
Control							Footshock							No Footshock
Rat	Tone 1	Tone 2	Tone 3		%		Rat	Tone 1	Tone 2	Tone 3		%		Rat	Tone 1	Tone 2	Tone 3		%
cx34-R1	26	25	23		82.2222		cx1-R2	18	18	18		60		cx1-R1	21	3	0		26.6667
cx34-R4	25	24	23		80		cx1-R3	23	17	9		54.4444		cx1-R4	23	19	6		53.3333
cx35-R2	22	27	25		82.2222		cx2-R1	19	17	4		44.4444		cx2-R2	18	18	5		45.5556
cx35-R3	27	28	14		76.6667		cx2-R4	28	25	17		77.7778		cx2-R3	16	27	22		72.2222
cx36-R1	26	30	30		95.5556		cx34-R3	23	2	3		31.1111		cx34-R2	15	25	8		53.3333
cx36-R3	24	27	18		76.6667		cx35-R4	26	27	20		81.1111		cx35-R1	22	18	14		60
							cx36-R2	25	26	8		65.5556		cx36-R4	23	29	19		78.8889
		Fig. 4G - Reactivations
			Day 3
No Footshock + Vehicle							No Footshock + Nimodipine							Footshock + Vehicle							Footshock + Nimodipine
Rat	Tone 1	Tone 2	Tone 3		%		Rat	Tone 1	Tone 2	Tone 3		%		Rat	Tone 1	Tone 2	Tone 3		%		Rat	Tone 1	Tone 2	Tone 3		%
cx1-R4	29	30	30		98.8889		cx1-R3	28	30	14		80		cx1-R2	27	29	30		95.5556		cx1-R1	28	29	26		92.2222
cx2-R3	26	27	29		91.1111		cx2-R2	23	19	21		70		cx2-R1	25	27	29		90		cx1-R5	26	29	21		84.4444
cx3-R2	30	30	30		100		cx3-R1	22	29	21		80		cx2-R5	22	29	27		86.6667		cx2-R4	23	24	30		85.5556
cx4-R1	29	30	30		98.8889		cx3-R5	26	30	30		95.5556		cx3-R4	20	29	30		87.7778		cx3-R3	28	30	29		96.6667
cx4-R5	20	28	30		86.6667		cx4-R4	27	29	30		95.5556		cx4-R3	23	25	30		86.6667		cx4-R2	22	24	29		83.3333
cx5-R4	23	29	30		91.1111		cx6-R2	30	30	30		100		cx5-R2	20	30	30		88.8889		cx5-R1	28	28	27		92.2222
cx6-R3	29	25	27		90		cx6-R5	26	29	29		93.3333		cx6-R1	29	28	24		90		cx5-R5	20	28	26		82.2222
																					cx6-R4	20	29	28		85.5556
			Day 4
No Footshock + Vehicle							No Footshock + Nimodipine							Footshock + Vehicle							Footshock + Nimodipine
Rat	Tone 1	Tone 2	Tone 3		%		Rat	Tone 1	Tone 2	Tone 3		%		Rat	Tone 1	Tone 2	Tone 3		%		Rat	Tone 1	Tone 2	Tone 3		%
cx1-R4	20	23	24		74.4444		cx1-R3	29	30	29		97.7778		cx1-R2	24	8	27		65.5556		cx1-R1	30	30	29		98.8889
cx2-R3	1	21	4		28.8889		cx2-R2	21	26	28		83.3333		cx2-R1	23	24	1		53.3333		cx1-R5	29	28	23		88.8889
cx3-R2	23	30	29		91.1111		cx3-R1	22	29	28		87.7778		cx2-R5	0	23	24		52.2222		cx2-R4	22	25	29		84.4444
cx4-R1	19	30	29		86.6667		cx3-R5	23	29	28		88.8889		cx3-R4	12	26	25		70		cx3-R3	27	26	23		84.4444
cx4-R5	14	22	28		71.1111		cx4-R4	20	29	30		87.7778		cx4-R3	24	24	18		73.3333		cx4-R2	15	29	25		76.6667
cx5-R4	14	29	29		80		cx6-R2	30	30	30		100		cx5-R2	13	23	23		65.5556		cx5-R1	28	24	25		85.5556
cx6-R3	10	26	21		63.3333		cx6-R5	23	30	29		91.1111		cx6-R1	22	11	12		50		cx5-R5	28	25	22		83.3333
																					cx6-R4	27	29	30		95.5556
			Day 5
No Footshock + Vehicle							No Footshock + Nimodipine							Footshock + Vehicle							Footshock + Nimodipine
Rat	Tone 1	Tone 2	Tone 3		%		Rat	Tone 1	Tone 2	Tone 3		%		Rat	Tone 1	Tone 2	Tone 3		%		Rat	Tone 1	Tone 2	Tone 3		%
cx1-R4	26	26	17		76.6667		cx1-R3	27	30	28		94.4444		cx1-R2	16	12	13		45.5556		cx1-R1	30	29	29		97.7778
cx2-R3	11	13	2		28.8889		cx2-R2	18	28	19		72.2222		cx2-R1	4	22	11		41.1111		cx1-R5	29	23	18		77.7778
cx3-R2	25	29	29		92.2222		cx3-R1	27	26	27		88.8889		cx2-R5	9	11	0		22.2222		cx2-R4	20	24	21		72.2222
cx4-R1	18	22	20		66.6667		cx3-R5	25	28	24		85.5556		cx3-R4	10	14	14		42.2222		cx3-R3	27	27	25		87.7778
cx4-R5	11	18	5		37.7778		cx4-R4	21	29	30		88.8889		cx4-R3	18	21	18		63.3333		cx4-R2	22	27	24		81.1111
cx5-R4	21	11	16		53.3333		cx6-R2	28	30	30		97.7778		cx5-R2	20	27	28		83.3333		cx5-R1	28	28	23		87.7778
cx6-R3	11	10	4		27.7778		cx6-R5	21	24	28		81.1111		cx6-R1	16	20	21		63.3333		cx5-R5	15	29	18		68.8889
																					cx6-R4	29	27	27		92.2222
			Day 6
No Footshock + Vehicle							No Footshock + Nimodipine							Footshock + Vehicle							Footshock + Nimodipine
Rat	Tone 1	Tone 2	Tone 3		%		Rat	Tone 1	Tone 2	Tone 3		%		Rat	Tone 1	Tone 2	Tone 3		%		Rat	Tone 1	Tone 2	Tone 3		%
cx1-R4	18	23	4		50		cx1-R3	25	29	29		50		cx1-R2	12	7	11		33.3333		cx1-R1	27	27	27		90
cx2-R3	11	23	18		57.7778		cx2-R2	21	27	12		66.6667		cx2-R1	12	9	10		34.4444		cx1-R5	29	19	24		80
cx3-R2	10	27	26		70		cx3-R1	27	28	20		83.3333		cx2-R5	2	2	0		4.44444		cx2-R4	14	21	2		41.1111
cx4-R1	24	22	20		73.3333		cx3-R5	14	23	20		63.3333		cx3-R4	14	7	10		34.4444		cx3-R3	29	26	26		90
cx4-R5	4	5	6		16.6667		cx4-R4	24	27	3		60		cx4-R3	24	18	13		61.1111		cx4-R2	25	23	25		81.1111
cx5-R4	16	10	16		46.6667		cx6-R2	28	27	27		91.1111		cx5-R2	8	10	6		26.6667		cx5-R1	23	27	29		87.7778
cx6-R3	0	0	0		0		cx6-R5	19	23	19		67.7778		cx6-R1	17	20	0		41.1111		cx5-R5	21	28	8		63.3333
																					cx6-R4	21	15	15		56.6667
		Fig. 4H - Test
			Test
No Footshock + Vehicle							No Footshock + Nimodipine							Footshock + Vehicle							Footshock + Nimodipine
Rat	Tone 1	Tone 2	Tone 3		%		Rat	Tone 1	Tone 2	Tone 3		%		Rat	Tone 1	Tone 2	Tone 3		%		Rat	Tone 1	Tone 2	Tone 3		%
cx1-R4	22	9	1		35.5556		cx1-R3	24	21	29		82.2222		cx1-R2	1	5	2		8.88889		cx1-R1	23	29	30		91.1111
cx2-R3	18	26	18		68.8889		cx2-R2	14	2	23		43.3333		cx2-R1	3	10	4		18.8889		cx1-R5	20	28	14		68.8889
cx3-R2	25	22	29		84.4444		cx3-R1	19	22	11		57.7778		cx2-R5	0	0	0		0		cx2-R4	5	1	0		6.66667
cx4-R1	26	29	28		92.2222		cx3-R5	20	21	20		67.7778		cx3-R4	11	5	9		27.7778		cx3-R3	28	15	10		58.8889
cx4-R5	6	1	20		30		cx4-R4	10	29	24		70		cx4-R3	18	19	9		51.1111		cx4-R2	22	25	26		81.1111
cx5-R4	1	13	2		17.7778		cx6-R2	24	23	19		73.3333		cx5-R2	16	26	29		78.8889		cx5-R1	29	29	27		94.4444
cx6-R3	3	1	3		7.77778		cx6-R5	15	29	24		75.5556		cx6-R1	7	5	12		26.6667		cx5-R5	21	10	27		64.4444
																					cx6-R4	15	17	26		64.4444
		Fig. 4I - Renewal
			Renewal
No Footshock + Vehicle							No Footshock + Nimodipine							Footshock + Vehicle							Footshock + Nimodipine
Rat	Tone 1	Tone 2	Tone 3		%		Rat	Tone 1	Tone 2	Tone 3		%		Rat	Tone 1	Tone 2	Tone 3		%		Rat	Tone 1	Tone 2	Tone 3		%
cx1-R4	19	20	10		54.4444		cx1-R3	13	30	30		81.1111		cx1-R2	0	17	13		33.3333		cx1-R1	30	29	29		97.7778
cx2-R3	8	24	7		43.3333		cx2-R2	27	29	28		93.3333		cx2-R1	13	7	10		33.3333		cx1-R5	16	29	13		64.4444
cx3-R2	13	28	19		66.6667		cx3-R1	19	20	16		61.1111		cx2-R5	0	0	0		0		cx2-R4	16	10	11		41.1111
cx4-R1	29	29	29		96.6667		cx3-R5	16	25	8		54.4444		cx3-R4	7	6	11		26.6667		cx3-R3	13	28	10		56.6667
cx4-R5	11	17	11		43.3333		cx4-R4	17	20	18		61.1111		cx4-R3	8	18	12		42.2222		cx4-R2	26	22	16		71.1111
cx5-R4	12	13	27		57.7778		cx6-R2	23	13	24		66.6667		cx5-R2	9	17	4		33.3333		cx5-R1	26	21	29		84.4444
cx6-R3	22	25	23		77.7778		cx6-R5	18	18	30		73.3333		cx6-R1	9	0	0		10		cx5-R5	15	28	29		80
																					cx6-R4	25	29	29		92.2222
		Fig. 4J - Spontaneous Recovery
			Spontaneous Recovery
No Footshock + Vehicle							No Footshock + Nimodipine							Footshock + Vehicle							Footshock + Nimodipine
Rat	Tone 1	Tone 2	Tone 3		%		Rat	Tone 1	Tone 2	Tone 3		%		Rat	Tone 1	Tone 2	Tone 3		%		Rat	Tone 1	Tone 2	Tone 3		%
cx1-R4	15	4	2		23.3333		cx1-R3	19	27	12		64.4444		cx1-R2	12	12	6		33.3333		cx1-R1	24	28	28		88.8889
cx2-R3	18	20	22		66.6667		cx2-R2	23	13	19		61.1111		cx2-R1	0	17	1		20		cx1-R5	14	7	11		35.5556
cx3-R2	16	27	30		81.1111		cx3-R1	19	14	20		58.8889		cx2-R5	3	0	0		3.3333		cx2-R4	18	20	25		70
cx4-R1	28	30	29		96.6667		cx3-R5	26	26	15		74.4444		cx3-R4	10	13	4		30		cx3-R3	20	27	23		77.7778
cx4-R5	18	25	22		72.2222		cx4-R4	19	24	25		75.5556		cx4-R3	27	23	0		55.5556		cx4-R2	20	25	21		73.3333
cx5-R4	14	24	10		53.3333		cx6-R2	18	28	24		77.7778		cx5-R2	0	19	0		21.1111		cx5-R1	18	27	5		55.5556
cx6-R3	20	7	14		45.5556		cx6-R5	24	29	29		91.1111		cx6-R1	8	7	1		17.7778		cx5-R5	18	13	4		38.8889
																					cx6-R4	29	29	28		95.5556

### Sheet: Figure S1
		Fig. S1B - Reactivations
			Day 3
No Footshock							Footshock
Rat	Tone 1	Tone 2	Tone 3		%		Rat	Tone 1	Tone 2	Tone 3		%
cx241-R1	6	19	13		42.2222		cx241-R2	18	30	30		86.6667
cx241-R4	29	30	28		96.6667		cx242-R1	28	28	28		93.3333
cx242-R3	20	29	24		81.1111		cx242-R4	17	27	15		65.5556
cx243-R2	25	30	30		94.4444		cx243-R3	30	30	25		94.4444
cx244-R1	28	30	30		97.7778		cx244-R2	10	18	11		43.3333
cx244-R4	30	30	30		100		cx245-R1	30	30	30		100
cx245-R3	30	30	30		100		cx245-R4	30	22	30		91.1111
			Day 4
No Footshock							Footshock
Rat	Tone 1	Tone 2	Tone 3		%		Rat	Tone 1	Tone 2	Tone 3		%
cx241-R1	8	6	6		22.2222		cx241-R2	27	30	30		96.6667
cx241-R4	23	25	24		80		cx242-R1	22	29	29		88.8889
cx242-R3	20	25	20		72.2222		cx242-R4	24	20	27		78.8889
cx243-R2	25	28	26		87.7778		cx243-R3	21	25	10		62.2222
cx244-R1	18	26	24		75.5556		cx244-R2	16	22	13		56.6667
cx244-R4	26	25	20		78.8889		cx245-R1	24	30	30		93.3333
cx245-R3	20	23	20		70		cx245-R4	27	16	30		81.1111
			Day 5
No Footshock							Footshock
Rat	Tone 1	Tone 2	Tone 3		%		Rat	Tone 1	Tone 2	Tone 3		%
cx241-R1	4	0	0		4.44444		cx241-R2	22	30	30		91.1111
cx241-R4	25	21	3		54.4444		cx242-R1	19	27	14		66.6667
cx242-R3	15	20	10		50		cx242-R4	20	27	26		81.1111
cx243-R2	24	29	27		88.8889		cx243-R3	16	29	28		81.1111
cx244-R1	20	20	7		52.2222		cx244-R2	16	23	29		75.5556
cx244-R4	24	19	17		66.6667		cx245-R1	20	30	29		87.7778
cx245-R3	19	24	25		75.5556		cx245-R4	18	30	30		86.6667
			Day 6
No Footshock							Footshock
Rat	Tone 1	Tone 2	Tone 3		%		Rat	Tone 1	Tone 2	Tone 3		%
cx241-R1	0	0	0		0		cx241-R2	29	30	19		86.6667
cx241-R4	24	15	6		50		cx242-R1	22	12	10		48.8889
cx242-R3	24	15	19		64.4444		cx242-R4	20	24	23		74.4444
cx243-R2	25	16	18		65.5556		cx243-R3	22	25	13		66.6667
cx244-R1	9	2	1		13.3333		cx244-R2	23	10	16		54.4444
cx244-R4	8	5	0		14.4444		cx245-R1	27	29	29		94.4444
cx245-R3	15	24	22		67.7778		cx245-R4	26	30	29		94.4444
		Fig. S1C - Test
			Test
Control							Footshock							No Footshock
Rat	Tone 1	Tone 2	Tone 3		%		Rat	Tone 1	Tone 2	Tone 3		%		Rat	Tone 1	Tone 2	Tone 3		%
cx241-R3	29	30	26		94.4444		cx241-R2	27	28	30		94.4444		cx241-R1	0	2	0		2.22222
cx242-R2	30	30	30		100		cx242-R1	26	18	30		82.2222		cx241-R4	14	17	20		56.6667
cx243-R1	30	30	30		100		cx242-R4	28	25	30		92.2222		cx242-R3	29	30	28		96.6667
cx243-R4	28	29	30		96.6667		cx243-R3	26	20	25		78.8889		cx243-R2	24	26	15		72.2222
cx244-R3	30	28	30		97.7778		cx244-R2	27	30	30		96.6667		cx244-R1	3	20	7		33.3333
cx245-R2	29	30	30		98.8889		cx245-R1	30	30	30		100		cx244-R4	14	3	0		18.8889
							cx245-R4	28	30	26		93.3333		cx245-R3	30	28	24		91.1111

### Sheet: Figure S2
		Fig. S2B - Reactivation
			Day 3
No Footshock							Footshock
Rat	Tone 1	Tone 2	Tone 3		%		Rat	Tone 1	Tone 2	Tone 3		%
cx611-R2	13	21	27		67.7778		cx611-R3	7	27	21		61.1111
cx611-R4	25	27	30		91.1111		cx612-R1	19	28	27		82.2222
cx612-R3	2	24	28		60		cx612-R2	21	18	30		76.6667
cx613-R3	2	24	28		60		cx613-R2	13	30	30		81.1111
cx613-R4	10	30	20		66.6667		cx614-R2	22	22	23		74.4444
cx614-R1	3	23	26		57.7778		cx615-R3	28	25	26		87.7778
cx615-R1	16	27	23		73.3333		cx615-R4	7	28	27		68.8889
		Fig. S2C - Test
			Test
Control							Footshock							No Footshock
Rat	Tone 1	Tone 2	Tone 3		%		Rat	Tone 1	Tone 2	Tone 3		%		Rat	Tone 1	Tone 2	Tone 3		%
cx611-R1	26	26	29		90		cx611-R3	16	8	27		56.6667		cx611-R2	15	22	18		90
cx612-R4	22	29	30		90		cx612-R1	7	24	25		62.2222		cx611-R4	19	28	28		83.3333
cx613-R1	29	30	30		98.8889		cx612-R2	16	19	20		61.1111		cx612-R3	20	22	18		66.6667
cx614-R3	27	30	30		96.6667		cx613-R2	30	30	30		100		cx613-R3	22	30	30		91.1111
cx614-R4	21	28	30		87.7778		cx614-R2	26	30	30		95.5556		cx613-R4	16	28	17		67.7778
cx615-R2	27	30	30		96.6667		cx615-R3	28	27	25		88.8889		cx614-R1	19	29	30		86.6667
							cx615-R4	28	20	28		84.4444		cx615-R1	18	22	26		73.3333
		Fig. S2C - Renewal
			Renewal
Control							Footshock							No Footshock
Rat	Tone 1	Tone 2	Tone 3		%		Rat	Tone 1	Tone 2	Tone 3		%		Rat	Tone 1	Tone 2	Tone 3		%
cx611-R1	25	27	28		88.8889		cx611-R3	14	20	1		38.8889		cx611-R2	9	22	18		54.4444
cx612-R4	24	28	26		86.6667		cx612-R1	15	14	6		38.8889		cx611-R4	15	23	22		66.6667
cx613-R1	17	28	25		77.7778		cx612-R2	12	19	10		45.5556		cx612-R3	5	1	3		10
cx614-R3	27	30	30		96.6667		cx613-R2	23	25	30		86.6667		cx613-R3	23	30	30		92.2222
cx614-R4	23	18	25		73.3333		cx614-R2	30	29	30		98.8889		cx613-R4	25	27	29		90
cx615-R2	29	30	25		93.3333		cx615-R3	29	30	29		97.7778		cx614-R1	19	29	30		84.4444
							cx615-R4	25	28	25		86.6667		cx615-R1	29	30	29		97.7778

### Sheet: Figure S3
		Fig. S3B - Test
			Test
Control							Footshock							Devaluation
Rat	Tone 1	Tone 2	Tone 3		%		Rat	Tone 1	Tone 2	Tone 3		%		Rat	Tone 1	Tone 2	Tone 3		%
cx254-R4	30	30	29		98.8889		cx84-R4	6	6	7		21.1111		cx254-R3	28	29	30		96.6667
cx255-R1	30	30	30		100		cx85-R2	0	2	3		5.55556		cx255-R4	29	29	30		97.7778
cx256-R2	29	30	30		98.8889		cx85-R3	0	3	1		4.44444		cx256-R1	21	30	30		90
cx257-R3	25	30	30		94.4444		cx86-R1	17	13	14		48.8889		cx257-R2	16	29	29		82.2222
cx258-R4	26	29	28		92.2222		cx86-R3	25	28	28		90		cx258-R3	12	21	29		68.8889
cx259-R1	25	30	29		93.3333		cx87-R2	10	5	0		16.6667		cx259-R4	20	18	30		75.5556
cx260-R2	29	30	30		98.8889		cx88-R1	15	13	11		43.3333		cx260-R1	22	30	30		91.1111
		Fig. S3D - Reactivations
			Day 3
No Footshock							Footshock
Rat	Tone 1	Tone 2	Tone 3		%		Rat	Tone 1	Tone 2	Tone 3		%
cx254-R1	27	30	30		96.6667		cx254-R2	30	30	30		100
cx255-R2	30	30	30		100		cx255-R3	30	30	30		100
cx256-R3	13	30	28		78.8889		cx256-R4	30	30	30		100
cx257-R4	27	29	28		93.3333		cx257-R1	25	30	30		94.4444
cx258-R1	20	30	30		88.8889		cx258-R2	21	30	30		90
cx259-R2	19	30	30		87.7778		cx259-R3	26	30	7		70
cx260-R3	28	30	30		97.7778		cx260-R4	26	30	30		95.5556
cx261-R3	29	30	30		98.8889		cx261-R2	28	30	30		97.7778
cx261-R4	30	30	30		100		cx262-R2					95.5556
cx262-R1					98.8889		cx262-R4					90
			Day 4
No Footshock							Footshock
Rat	Tone 1	Tone 2	Tone 3		%		Rat	Tone 1	Tone 2	Tone 3		%
cx254-R1	30	30	30		100		cx254-R2	20	29	28		85.5556
cx255-R2	29	30	30		98.8889		cx255-R3	21	30	28		87.7778
cx256-R3	26	10	28		71.1111		cx256-R4	11	24	29		71.1111
cx257-R4	29	30	22		90		cx257-R1	26	27	27		88.8889
cx258-R1	15	20	20		61.1111		cx258-R2	25	27	18		77.7778
cx259-R2	22	22	24		75.5556		cx259-R3	18	29	20		74.4444
cx260-R3	24	27	27		86.6667		cx260-R4	27	28	27		91.1111
cx261-R3	29	28	30		96.6667		cx261-R2	27	28	31		95.5556
cx261-R4	29	30	30		84.4444		cx262-R2					94.4444
cx262-R1					98.8889		cx262-R4					87.7778
			Day 5
No Footshock							Footshock
Rat	Tone 1	Tone 2	Tone 3		%		Rat	Tone 1	Tone 2	Tone 3		%
cx254-R1	7	28	14		54.4444		cx254-R2	29	28	29		95.5556
cx255-R2	30	30	30		100		cx255-R3	28	29	30		96.6667
cx256-R3	8	6	16		33.3333		cx256-R4	20	9	25		60
cx257-R4	17	15	18		55.5556		cx257-R1	20	27	1		53.3333
cx258-R1	17	6	18		45.5556		cx258-R2	4	7	13		26.6667
cx259-R2	27	25	18		77.7778		cx259-R3	13	26	25		71.1111
cx260-R3	18	27	26		78.8889		cx260-R4	20	27	28		83.3333
cx261-R3	29	25	27		90		cx261-R2	19	15	15		54.4444
cx261-R4	25	27	27		87.7778		cx262-R2					78.8889
cx262-R1					77.7778		cx262-R4					85.5556
			Day 6
No Footshock							Footshock
Rat	Tone 1	Tone 2	Tone 3		%		Rat	Tone 1	Tone 2	Tone 3		%
cx254-R1	11	4	2		18.8889		cx254-R2	29	29	30		97.7778
cx255-R2	27	28	8		70		cx255-R3	23	28	25		84.4444
cx256-R3	12	17	6		38.8889		cx256-R4	19	25	7		56.6667
cx257-R4	25	24	21		77.7778		cx257-R1	20	7	1		31.1111
cx258-R1	21	22	5		53.3333		cx258-R2	14	8	5		30
cx259-R2	13	24	13		55.5556		cx259-R3	15	11	1		30
cx260-R3	12	21	9		46.6667		cx260-R4	27	26	26		87.7778
cx261-R3	27	30	17		82.2222		cx261-R2	14	2	21		41.1111
cx261-R4	30	30	30		100		cx262-R2					73.3333
cx262-R1					91.1111		cx262-R4					67.7778
		Fig. S3E - Test
			Test
No Footshock							Footshock
Rat	Tone 1	Tone 2	Tone 3		%		Rat	Tone 1	Tone 2	Tone 3		%
cx254-R1	19	11	20		55.5556		cx254-R2	27	29	29		94.4444
cx255-R2	13	11	18		46.6667		cx255-R3	18	19	30		74.4444
cx256-R3	28	15	20		70		cx256-R4	15	12	3		33.3333
cx257-R4	15	8	6		32.2222		cx257-R1	10	10	5		27.7778
cx258-R1	9	3	2		15.5556		cx258-R2	0	6	0		6.66667
cx259-R2	25	20	2		52.2222		cx259-R3	0	0	4		4.44444
cx260-R3	5	11	18		37.7778		cx260-R4	22	22	26		77.7778
cx261-R3	29	30	21		88.8889		cx261-R2	9	4	1		15.5556
cx261-R4	29	30	30		98.8889		cx262-R2	18	21	18		63.3333
cx262-R1	21	15	22		64.4445		cx262-R4	0	10	24		37.7778
		Fig. S3E - Reinstatement
			reinstatement
No Footshock							Footshock
Rat	Tone 1	Tone 2	Tone 3		%		Rat	Tone 1	Tone 2	Tone 3		%
cx254-R1	18	18	12		53.3333		cx254-R2	29	25	28		91.1111
cx255-R2	30	30	30		100		cx255-R3	12	7	12		34.4444
cx256-R3	28	24	20		80		cx256-R4	14	10	4		31.1111
cx257-R4	30	27	29		95.5556		cx257-R1	0	0	0		0
cx258-R1	16	18	6		44.4444		cx258-R2	0	9	0		10
cx259-R2	25	28	20		81.1111		cx259-R3	0	0	3		3.33333
cx260-R3	11	5	4		22.2222		cx260-R4	18	25	24		74.4444
cx261-R3	22	26	29		85.5556		cx261-R2	3	2	0		5.55556
cx261-R4	20	24	26		77.7778		cx262-R2	12	18	9		43.3333
cx262-R1	17	20	25		68.8889		cx262-R4	0	18	11		32.2222

### Sheet: Figure S4
		Fig. S4B - Reactivations
			Day 3
No Footshock							Footshock
Rat	Tone 1	Tone 2	Tone 3		%		Rat	Tone 1	Tone 2	Tone 3		%
cx1-R3	20	30	30		88.8889		cx1-R1	22	29	30		90
cx2-R1	18	26	22		73.3333		cx2-R2	17	22	29		75.5556
cx2-R4	24	17	30		78.8889		cx2-R5	22	17	29		75.5556
cx3-R2	15	28	20		70		cx3-R1	18	30	29		85.5556
cx3-R5	18	30	30		86.6667		cx4-R1	13	29	28		77.7778
cx4-R3	23	30	27		88.8889		cx4-R5	20	29	29		86.6667
cx4-R4	25	30	30		94.4444
			Day 4
No Footshock							Footshock
Rat	Tone 1	Tone 2	Tone 3		%		Rat	Tone 1	Tone 2	Tone 3		%
cx1-R3	15	30	7		57.7778		cx1-R1	21	24	18		70
cx2-R1	8	24	26		64.4444		cx2-R2	1	1	0		2.2222
cx2-R4	16	23	2		45.5556		cx2-R5	22	0	20		46.6667
cx3-R2	15	23	22		66.6667		cx3-R1	14	22	21		63.3333
cx3-R5	15	26	24		72.2222		cx4-R1	12	25	7		48.8889
cx4-R3	3	24	1		31.1111		cx4-R5	9	22	22		58.8889
cx4-R4	10	21	26		63.3333
			Day 5
No Footshock							Footshock
Rat	Tone 1	Tone 2	Tone 3		%		Rat	Tone 1	Tone 2	Tone 3		%
cx1-R3	10	13	23		51.1111		cx1-R1	3	8	0		12.2222
cx2-R1	17	25	25		74.4444		cx2-R2	3	3	1		7.77778
cx2-R4	12	15	22		54.4444		cx2-R5	20	16	16		57.7778
cx3-R2	14	19	18		56.6667		cx3-R1	18	16	16		55.5556
cx3-R5	24	30	29		92.2222		cx4-R1	0	12	9		23.3333
cx4-R3	19	27	24		77.7778		cx4-R5	19	12	8		43.3333
cx4-R4	19	12	15		51.1111
		Fig. S4C - Test
			Test
Control							Footshock							No Footshock
Rat	Tone 1	Tone 2	Tone 3		%		Rat	Tone 1	Tone 2	Tone 3		%		Rat	Tone 1	Tone 2	Tone 3		%
cx1-R2	22	29	24		83.3333		cx1-R1	4	8	0		13.3333		cx1-R3	14	21	12		52.2222
cx1-R4	28	29	30		96.6667		cx2-R2	4	0	0		4.44444		cx2-R1	15	13	20		53.3333
cx1-R5	18	30	30		86.6667		cx2-R5	11	0	9		22.2222		cx2-R4	14	24	2		44.4444
cx2-R3	24	27	26		85.5556		cx3-R1	20	8	4		35.5556		cx3-R2	8	13	2		25.5556
cx3-R4	26	30	30		95.5556		cx4-R1	8	13	5		28.8889		cx3-R5	26	29	30		94.4444
cx4-R2	29	29	30		97.7778		cx4-R5	16	6	14		40		cx4-R3	28	27	28		92.2222
														cx4-R4	20	19	13		57.7778
		Fig. S4C - Renewal
			Renewal
Control							Footshock							No Footshock
Rat	Tone 1	Tone 2	Tone 3		%		Rat	Tone 1	Tone 2	Tone 3		%		Rat	Tone 1	Tone 2	Tone 3		%
cx1-R2	18	28	27		81.1111		cx1-R1	10	0	0		11.1111		cx1-R3	11	16	27		60
cx1-R4	25	30	30		94.4444		cx2-R2	2	1	0		3.33333		cx2-R1	4	28	21		58.8889
cx1-R5	19	22	30		78.8889		cx2-R5	0	0	1		1.11111		cx2-R4	1	7	0		8.88889
cx2-R3	23	24	26		81.1111		cx3-R1	3	2	1		6.66667		cx3-R2	2	2	1		5.55556
cx3-R4	29	27	27		92.2222		cx4-R1	7	3	2		13.3333		cx3-R5	19	29	29		85.5556
cx4-R2	28	21	30		87.7778		cx4-R5	5	11	0		17.7778		cx4-R3	26	29	27		91.1111
														cx4-R4	12	24	16		57.7778

### Sheet: Figure S5
		Fig. S5B - Extinction Session
	tones
No Footshock	1	2	3	4	5	6	7	8	9	10	11	12
cx310-R2	30	30	30	30	30	30	30	26	24	25	25	29
cx310-R4	28	30	28	30	15	29	30	10	15	3	7	6
cx311-R3	24	30	30	18	18	11	10	18	24	24	21	20
cx312-R1	27	30	30	30	30	27	30	29	25	26	21	7
cx312-R2	28	30	30	30	30	30	30	30	30	30	29	27
cx313-R3	23	30	30	30	30	30	11	13	1	1	0	0
cx314-R4	20	30	30	30	30	30	27	20	30	18	22	24
Footshock	1	2	3	4	5	6	7	8	9	10	11	12
cx310-R3	27	22	30	28	30	21	24	21	23	21	5	30
cx311-R1	30	30	29	30	24	24	29	29	28	20	28	20
cx311-R2	26	30	2	29	0	28	24	19	10	30	29	23
cx311-R4	16	27	26	25	23	27	23	11	2	0	30	27
cx312-R3	29	30	30	30	26	29	30	24	29	19	17	26
cx313-R2	11	22	30	29	30	29	28	30	20	28	17	20
cx314-R1	29	30	30	30	28	30	30	30	29	29	29	25
No Footshock	T1+T2	T3+T4	T5+T6	T7+T8	T9+T10	T11+T12			Footshock	T1+T2	T3+T4	T5+T6	T7+T8	T9+T10	T11+T12
cx310-R2	100	100	100	93.3333	81.6667	90			cx310-R3	81.6667	96.6667	85	75	73.3333	58.3333
cx310-R4	96.6667	96.6667	73.3333	66.6667	30	21.6667			cx311-R1	100	98.3333	80	96.6667	80	80
cx311-R3	90	80	48.3333	46.6667	80	68.3333			cx311-R2	93.3333	51.6667	46.6667	71.6667	66.6667	86.6667
cx312-R1	95	100	95	98.3333	85	46.6667			cx311-R4	71.6667	85	83.3333	56.6667	3.33333	95
cx312-R2	96.6667	100	100	100	100	93.3333			cx312-R3	98.3333	100	91.6667	90	80	71.6667
cx313-R3	88.3333	100	100	40	3.33333	0			cx313-R2	55	98.3333	98.3333	96.6667	80	61.6667
cx314-R4	83.3333	100	100	78.3333	80	76.6667			cx314-R1	98.3333	100	96.6667	100	96.6667	90
		Fig. S5C - Test
			Test
Control							Footshock							No Footshock
Rat	Tone 1	Tone 2	Tone 3		%		Rat	Tone 1	Tone 2	Tone 3		%		Rat	Tone 1	Tone 2	Tone 3		%
cx310-R1	22	30	30		91.1111		cx310-R3	25	25	27		85.5556		cx310-R2	28	30	30		97.7778
cx312-R4	30	30	30		100		cx311-R1	26	27	27		88.8889		cx310-R4	24	26	10		66.6667
cx313-R1	29	30	30		98.8889		cx311-R2	29	30	28		96.6667		cx311-R3	24	29	28		90
cx313-R4	27	30	30		96.6667		cx311-R4	8	0	5		14.4444		cx312-R1	28	30	30		97.7778
cx314-R2	29	30	29		97.7778		cx312-R3	28	28	26		91.1111		cx312-R2	28	30	30		97.7778
cx314-R3	21	30	30		90		cx313-R2	26	30	28		93.3333		cx313-R3	23	23	1		52.2222
							cx314-R1	26	29	29		93.3333		cx314-R4	29	30	30		98.8889
		Fig. S5C - Renewal
			Renewal
Control							Footshock							No Footshock
Rat	Tone 1	Tone 2	Tone 3		%		Rat	Tone 1	Tone 2	Tone 3		%		Rat	Tone 1	Tone 2	Tone 3		%
cx310-R1	29	30	30		98.8889		cx310-R3	26	27	14		74.4444		cx310-R2	29	30	30		98.8889
cx312-R4	22	30	30		91.1111		cx311-R1	21	12	3		40		cx310-R4	23	20	28		78.8889
cx313-R1	28	30	30		97.7778		cx311-R2	28	29	30		96.6667		cx311-R3	27	26	30		92.2222
cx313-R4	30	30	29		98.8889		cx311-R4	9	26	9		48.8889		cx312-R1	28	30	30		97.7778
cx314-R2	29	30	29		97.7778		cx312-R3	27	28	27		91.1111		cx312-R2	22	28	29		87.7778
cx314-R3	26	30	15		78.8889		cx313-R2	15	26	15		62.2222		cx313-R3	29	30	29		97.7778
							cx314-R1	29	27	30		95.5556		cx314-R4	29	28	28		94.4444
		Fig. S5C - Spontaneous Recovery
			Spontaneous Recovery
Control							Footshock							No Footshock
Rat	Tone 1	Tone 2	Tone 3		%		Rat	Tone 1	Tone 2	Tone 3		%		Rat	Tone 1	Tone 2	Tone 3		%
cx310-R1	29	30	30		98.8889		cx310-R3	14	14	0		31.1111		cx310-R2	22	30	30		91.1111
cx312-R4	18	18	10		51.1111		cx311-R1	15	19	10		48.8889		cx310-R4	4	6	2		13.3333
cx313-R1	22	17	26		72.2222		cx311-R2	10	27	21		64.4444		cx311-R3	21	19	9		54.4444
cx313-R4	20	28	18		73.3333		cx311-R4	17	8	7		35.5556		cx312-R1	26	18	4		53.3333
cx314-R2	30	28	28		95.5556		cx312-R3	24	10	4		44.4444		cx312-R2	23	15	2		42.2222
cx314-R3	7	21	6		37.7778		cx313-R2	18	12	9		43.3333		cx313-R3	18	0	0		20
							cx314-R1	18	21	6		50		cx314-R4	10	17	1		31.1111

### Sheet: Figure S6
		Fig. S6B - # of Crossings
Vehicle					Nimodipine
Rat	Crossings				Rat	Crossing (s)
cx59-R1	131				cx59-R2	118
cx59-R4	118				cx59-R3	104
cx60-R2	110				cx60-R1	83
cx60-R3	130				cx60-R4	103
cx61-R1	140				cx61-R2	137
cx61-R3	95				cx61-R4	133
cx62-R2	126				cx62-R1	119
cx62-R4	78				cx62-R3	96
cx63-R1	97				cx63-R3	117
cx63-R2	103				cx63-R4	111
		Fig. S6C - % Time in Periphery
Vehicle					Nimodipine
Rat	Time in Periphery				Rat	Time in Periphery
	s	%				s	%
cx59-R1	255	85			cx59-R2	238	79.3333
cx59-R4	249	83			cx59-R3	252	84
cx60-R2	264	88			cx60-R1	207	69
cx60-R3	269	89.6667			cx60-R4	268	89.3333
cx61-R1	256	85.3333			cx61-R2	269	89.6667
cx61-R3	284	94.6667			cx61-R4	270	90
cx62-R2	270	90			cx62-R1	260	86.6667
cx62-R4	272	90.6667			cx62-R3	241	80.3333
cx63-R1	263	87.6667			cx63-R3	268	89.3333
cx63-R2	249	83			cx63-R4	274	91.3333
